# Genome annotation with long RNA reads reveals new patterns of gene expression in an ant brain

**DOI:** 10.1101/2021.04.20.440671

**Authors:** Emily J. Shields, Masato Sorida, Lihong Sheng, Bogdan Sieriebriennikov, Long Ding, Roberto Bonasio

## Abstract

Functional genomic analyses rely on high-quality genome assemblies and annotations. Highly contiguous genome assemblies have become available for a variety of species, but accurate and complete annotation of gene models, inclusive of alternative splice isoforms and transcription start and termination sites remains difficult with traditional approaches. Here, we utilized full-length isoform sequencing (Iso-Seq), a long-read RNA sequencing technology, to obtain a comprehensive annotation of the transcriptome of the ant *Harpegnathos saltator*. The improved genome annotations include additional splice isoforms and extended 3’ untranslated regions for more than 4,000 genes. Reanalysis of RNA-seq experiments using these annotations revealed several genes with caste-specific differential expression and tissue-or caste-specific splicing patterns that were missed in previous analyses. The extended 3’ untranslated regions afforded great improvements in the analysis of existing single-cell RNA-seq data, resulting in the recovery of the transcriptomes of 18% more cells. The deeper single-cell transcriptomes obtained with these new annotations allowed us to identify additional markers for several cell types in the ant brain, as well as genes differentially expressed across castes in specific cell types. Our results demonstrate that Iso-Seq is an efficient and effective approach to improve genome annotations and maximize the amount of information that can be obtained from existing and future genomic datasets in *Harpegnathos* and other organisms.
