## Supplemental Tables for "Genome annotation with long RNA reads reveals new patterns of gene expression in an ant brain"

### Sheet: Table S1
Table S1. List of manually annotated genes
new HSAL51 gene	HSAL50 gene replaced
G15000	LOC105188545
G15001	LOC105188545
G15002	LOC112589535
G15003	LOC105188555
G15004	LOC109504343
G15005	LOC105188556/LOC109504343
G15006	LOC109504339
G15007	LOC112589631/LOC105183765
G15008	LOC105183803
G15009	LOC112589627/LOC105183807
G15010	none
G15011	none
G15012	none
G15013	LOC105183861
G15014	LOC105180781
G15015	LOC112588067/LOC109503633
G15018	LOC105182294
G15019	LOC105182294
G15020	LOC105189252
G15021	LOC105189252
G15022	LOC105190818
G15023	LOC109504567
G15024	LOC105184166
G15026	LOC105183794
G15027	LOC105183794
G15028	LOC105183796
G15029	LOC105183773/LOC112590648
G15030	LOC105187353
G15031	LOC105187354
G15032	LOC105187354
G15033	LOC105190449
G15034	LOC105190449
G15035	LOC109504380
G15042	LOC105183328
G15043	LOC105183328/LOC105183329
G15044	LOC109503867
G15045	XM_025304292.1
G15046	LOC112589777
G15047	LOC112589776/LOC112589783
G15048	LOC109504405/LOC109504416
G15049	LOC109504414/LOC109504417
G15050	LOC109504412
G15051	LOC112589779
G15052	LOC112589784/LOC105182716
G15059	LOC105182722
G15060	LOC105182722
G15061	LOC112589780/LOC109503780
G15062	LOC109503782
G15063	LOC112589782/LOC105182723
G15064	LOC105192546
G15065	LOC105192553
G15066	none
G15067	LOC109504692
G15068	LOC105192123
G15069	LOC105192592
G15070	LOC105192123
G15071	LOC105192597
G15072	LOC105192123
G15073	LOC112590198/LOC105192602
G15074	LOC112589682/LOC105190898
G15075	LOC105181214
G15076	none
G15077	LOC109504404
mt:ND2	mitochondrial scaffold
mt:COI	mitochondrial scaffold
mt:COII	mitochondrial scaffold
mt:ATPase8	mitochondrial scaffold
mt:ATPase6	mitochondrial scaffold
mt:COIII	mitochondrial scaffold
mt:ND3	mitochondrial scaffold
mt:ND6a	mitochondrial scaffold
mt:ND6b	mitochondrial scaffold
mt:ND6c	mitochondrial scaffold
mt:ND6d	mitochondrial scaffold
mt:Cyt-ba	mitochondrial scaffold
mt:Cyt-bb	mitochondrial scaffold
mt:Cyt-bc	mitochondrial scaffold
mt:ND5d	mitochondrial scaffold
mt:ND5c	mitochondrial scaffold
mt:ND5b	mitochondrial scaffold
mt:ND5a	mitochondrial scaffold
mt:ND4f	mitochondrial scaffold
mt:ND4e	mitochondrial scaffold
mt:ND4d	mitochondrial scaffold
mt:ND4c	mitochondrial scaffold
mt:ND4b	mitochondrial scaffold
mt:ND4a	mitochondrial scaffold
mt:ND4L	mitochondrial scaffold
mt:ND1(fragment)	mitochondrial scaffold

### Sheet: Table S2
Table S2. List and coordinates of new computationally annotated genes
gene name	scaffold	position	strand
G38	NW_020229872.1	169545:172736	+
G53	NW_020229872.1	467654:469310	+
G120	NW_020229872.1	1267696:1271082	-
G198	NW_020229873.1	674172:675172	+
G269	NW_020229873.1	1242048:1248619	-
G175	NW_020229873.1	556345:558923	-
G210	NW_020229873.1	813771:816894	-
G266	NW_020229873.1	1213735:1216452	-
G267	NW_020229873.1	1217858:1219441	-
G268	NW_020229873.1	1232652:1234727	-
G475	NW_020229877.1	1111780:1113031	+
G499	NW_020229878.1	137396:139216	+
G542	NW_020229878.1	385292:390552	+
G490	NW_020229878.1	49150:51647	-
G500	NW_020229878.1	143085:145611	-
G633	NW_020229885.1	458411:460158	+
G647	NW_020229886.1	365407:370519	+
G665	NW_020229886.1	789438:791506	+
G666	NW_020229886.1	821120:821470	+
G696	NW_020229888.1	33767:38104	+
G712	NW_020229888.1	201013:201314	+
G734	NW_020229889.1	127969:130895	+
G829	NW_020229890.1	583486:584720	-
G908	NW_020229890.1	1447469:1447999	-
G955	NW_020229892.1	682707:685923	-
G1076	NW_020229895.1	212938:214997	+
G1081	NW_020229895.1	249288:254947	-
G1139	NW_020229895.1	1215596:1217141	-
G1152	NW_020229895.1	1327453:1331618	-
G1192	NW_020229897.1	935672:936317	+
G1205	NW_020229897.1	990309:992444	+
G1230	NW_020229898.1	622175:624465	-
G1260	NW_020229900.1	325363:327326	+
G1270	NW_020229900.1	582163:584654	-
G1353	NW_020229903.1	77574:79960	-
G1387	NW_020229904.1	208429:210683	+
G1514	NW_020229906.1	1047417:1051501	-
G1637	NW_020229910.1	686876:690787	+
G1673	NW_020229912.1	188583:192683	+
G1686	NW_020229912.1	372929:375658	-
G1711	NW_020229915.1	887763:889866	-
G1752	NW_020229916.1	764931:768312	-
G1766	NW_020229916.1	1469590:1471812	-
G1803	NW_020229918.1	272191:274575	-
G1854	NW_020229922.1	242425:244582	-
G1910	NW_020229922.1	709290:711037	-
G1961	NW_020229926.1	442799:443680	-
G1985	NW_020229928.1	330997:333976	+
G2012	NW_020229928.1	574436:578688	+
G2056	NW_020229928.1	1072778:1076553	+
G2015	NW_020229928.1	613045:615877	-
G2096	NW_020229934.1	249378:250516	-
G2132	NW_020229935.1	405940:408980	-
G2153	NW_020229935.1	946218:951004	-
G2269	NW_020229939.1	1519423:1521333	+
G2277	NW_020229939.1	1795667:1799677	+
G2279	NW_020229939.1	1851374:1855391	+
G2281	NW_020229939.1	1871295:1872941	+
G2428	NW_020229941.1	195329:196960	+
G2497	NW_020229947.1	654111:654564	-
G2555	NW_020229949.1	373530:375823	+
G2592	NW_020229951.1	91937:94851	-
G2617	NW_020229952.1	400018:402909	+
G2627	NW_020229952.1	503495:504816	+
G2683	NW_020229952.1	1993439:1998614	+
G2710	NW_020229954.1	291255:292571	+
G2763	NW_020229955.1	300661:301782	+
G2875	NW_020229956.1	371892:375068	-
G2892	NW_020229957.1	73425:75226	-
G3003	NW_020229960.1	223127:225949	+
G3023	NW_020229961.1	652164:656435	+
G3093	NW_020229962.1	180350:185486	+
G3162	NW_020229964.1	381972:382910	+
G3120	NW_020229964.1	42665:45672	-
G3243	NW_020229964.1	2097288:2100291	-
G3312	NW_020229969.1	8302:11456	+
G3319	NW_020229969.1	1054280:1057064	+
G3455	NW_020229978.1	70464:73756	-
G3548	NW_020229987.1	611586:613832	+
G3658	NW_020229988.1	42217:44634	+
G3694	NW_020229988.1	1231497:1240554	+
G3695	NW_020229988.1	1241758:1245925	+
G3700	NW_020229988.1	1513991:1518313	+
G3756	NW_020229993.1	165853:166463	-
G3787	NW_020229993.1	1768218:1769965	-
G3806	NW_020229995.1	70085:72189	-
G3807	NW_020229995.1	74666:77685	-
G3851	NW_020229998.1	242865:245823	+
G3862	NW_020229998.1	319648:320860	+
G3876	NW_020229998.1	435711:437134	-
G3888	NW_020229999.1	326129:328268	+
G3899	NW_020229999.1	419335:421471	-
G3924	NW_020229999.1	665543:668873	-
G3965	NW_020229999.1	1457542:1459857	-
G4140	NW_020230007.1	489515:492674	+
G4285	NW_020230012.1	1561996:1564385	+
G4267	NW_020230012.1	1405938:1409209	-
G4280	NW_020230012.1	1523235:1523354	-
G4363	NW_020230016.1	530751:534752	+
G4472	NW_020230024.1	58963:59514	-
G4660	NW_020230031.1	3931:5875	-
G4667	NW_020230031.1	43814:44255	-
G4714	NW_020230037.1	255:1903	+
G4781	NW_020230039.1	1615775:1618657	+
G4814	NW_020230039.1	2658341:2661459	+
G4780	NW_020230039.1	1601158:1602273	-
G4832	NW_020230040.1	274286:275180	+
G4835	NW_020230040.1	280063:280952	+
G5031	NW_020230045.1	1039454:1043919	-
G5114	NW_020230050.1	333531:336060	+
G5153	NW_020230052.1	346275:348646	+
G5177	NW_020230056.1	443963:446256	-
G5266	NW_020230067.1	601843:604517	+
G5257	NW_020230067.1	444918:446052	-
G5259	NW_020230067.1	451241:455056	-
G5328	NW_020230073.1	367676:370348	+
G5399	NW_020230076.1	834466:837065	-
G5395	NW_020230076.1	600922:602850	-
G5397	NW_020230076.1	612742:615917	-
G5408	NW_020230076.1	1140195:1142190	-
G5484	NW_020230081.1	409159:412729	+
G5485	NW_020230081.1	412939:417166	+
G5499	NW_020230082.1	212824:215728	-
G5517	NW_020230082.1	495451:497560	-
G5657	NW_020230089.1	97792:101419	+
G5669	NW_020230089.1	1481147:1484761	+
G5718	NW_020230089.1	2422886:2423743	+
G5733	NW_020230089.1	2598943:2601455	+
G5683	NW_020230089.1	1816148:1818250	-
G5738	NW_020230089.1	2607803:2609782	-
G5808	NW_020230094.1	134966:135449	-
G5838	NW_020230106.1	118288:122451	+
G6048	NW_020230128.1	1151729:1154559	-
G6087	NW_020230128.1	1526669:1532190	-
G6090	NW_020230128.1	1555792:1558138	-
G6179	NW_020230143.1	431691:434439	+
G6181	NW_020230143.1	438636:442720	+
G6399	NW_020230172.1	653673:658655	-
G6405	NW_020230172.1	772929:773489	-
G6406	NW_020230172.1	773936:777746	-
G6500	NW_020230179.1	385074:386601	+
G6534	NW_020230183.1	171401:172533	-
G6542	NW_020230183.1	217161:220126	-
G6577	NW_020230183.1	1255766:1258847	-
G6627	NW_020230183.1	2439416:2440594	-
G6635	NW_020230183.1	2462674:2466716	-
G6718	NW_020230187.1	47927:52281	-
G6741	NW_020230188.1	533233:536027	+
G6845	NW_020230194.1	885777:888585	+
G7000	NW_020230205.1	669307:672442	+
G7001	NW_020230205.1	672519:674531	+
G7083	NW_020230209.1	343673:346278	-
G7177	NW_020230210.1	945509:949835	-
G7131	NW_020230210.1	630891:635095	-
G7213	NW_020230210.1	1426245:1429262	-
G7240	NW_020230213.1	373163:376225	+
G7254	NW_020230213.1	578932:579742	+
G7294	NW_020230213.1	825140:830978	-
G7360	NW_020230218.1	48393:50507	-
G7381	NW_020230222.1	17921:19782	-
G7399	NW_020230222.1	656712:659721	-
G7416	NW_020230222.1	768509:771207	-
G7552	NW_020230235.1	30829:33351	-
G7712	NW_020230251.1	111400:113671	+
G7905	NW_020230268.1	50326:50676	+
G7927	NW_020230268.1	273190:280527	+
G7921	NW_020230268.1	215490:219053	-
G7991	NW_020230273.1	83588:88129	-
G8026	NW_020230274.1	14957:15504	-
G8056	NW_020230275.1	1205333:1207620	-
G8105	NW_020230280.1	1676895:1677931	+
G8112	NW_020230280.1	1720940:1722758	+
G8078	NW_020230280.1	891847:894913	-
G8133	NW_020230282.1	9433:13056	-
G8254	NW_020230283.1	1375563:1379670	+
G8247	NW_020230283.1	1238695:1239508	-
G8272	NW_020230283.1	1721236:1726136	-
G8421	NW_020230299.1	1195112:1197350	+
G8466	NW_020230300.1	333420:335640	+
G8552	NW_020230306.1	138895:141198	-
G8604	NW_020230308.1	21421:24615	+
G8668	NW_020230313.1	782741:786146	+
G8699	NW_020230313.1	983587:987168	+
G8746	NW_020230315.1	49823:53067	+
G8751	NW_020230315.1	170125:173449	+
G8817	NW_020230325.1	15367:18382	-
G8922	NW_020230327.1	2064737:2067020	-
G8924	NW_020230327.1	2078066:2079966	-
G8926	NW_020230327.1	2094177:2094958	-
G8994	NW_020230332.1	534352:538597	-
G9041	NW_020230333.1	1141508:1145146	-
G9057	NW_020230336.1	117858:119398	+
G9066	NW_020230336.1	270135:272591	+
G9091	NW_020230336.1	419667:420421	+
G9056	NW_020230336.1	111366:113657	-
G9109	NW_020230337.1	78017:79989	-
G9345	NW_020230354.1	407335:410607	+
G9466	NW_020230358.1	441255:443316	+
G9498	NW_020230359.1	237362:239997	-
G9599	NW_020230360.1	1322583:1325665	+
G9640	NW_020230360.1	1886700:1890438	+
G9752	NW_020230377.1	812490:815128	-
G9841	NW_020230379.1	82491:84854	+
G10031	NW_020230392.1	212157:214197	+
G10062	NW_020230397.1	123173:124288	+
G10089	NW_020230397.1	421863:425085	-
G10171	NW_020230404.1	724168:729240	+
G10218	NW_020230404.1	2060804:2063862	+
G10292	NW_020230404.1	3049251:3049506	+
G10361	NW_020230412.1	405495:407575	+
G10365	NW_020230412.1	588311:591750	-
G10409	NW_020230415.1	39428:42403	+
G10460	NW_020230415.1	1227689:1231362	+
G10464	NW_020230415.1	1251156:1254196	+
G10543	NW_020230420.1	802759:804527	-
G10544	NW_020230420.1	805866:808615	-
G10575	NW_020230423.1	40365:44442	-
G10737	NW_020230427.1	1050984:1055126	+
G10760	NW_020230427.1	1696726:1699779	+
G10761	NW_020230427.1	1763725:1767894	-
G10949	NW_020230441.1	466718:472707	-
G10993	NW_020230456.1	110656:115711	+
G11039	NW_020230457.1	481023:484328	-
G11155	NW_020230470.1	200944:204409	-
G11353	NW_020230490.1	114734:118467	+
G11390	NW_020230490.1	469538:477815	+
G11570	NW_020230498.1	275378:277618	-
G11645	NW_020230507.1	501029:502765	-
G11723	NW_020230511.1	403722:405443	-
G11949	NW_020230531.1	102752:105844	+
G11963	NW_020230531.1	277771:279188	+
G12043	NW_020230531.1	2218564:2221747	-
G12077	NW_020230532.1	299588:300436	-
G12104	NW_020230533.1	72571:76698	-
G12128	NW_020230533.1	587052:589893	-
G12129	NW_020230533.1	592549:594951	-
G12261	NW_020230537.1	1084339:1087690	+
G12152	NW_020230537.1	48449:50634	-
G12308	NW_020230540.1	135033:137370	+
G12305	NW_020230540.1	78409:79505	-
G12345	NW_020230545.1	42201:43783	+
G12476	NW_020230549.1	468846:474440	+
G12485	NW_020230549.1	582506:584165	+
G12486	NW_020230549.1	584517:587509	+
G12494	NW_020230549.1	622332:622487	-
G12514	NW_020230549.1	796025:798499	-
G12556	NW_020230554.1	175405:178300	+
G12554	NW_020230554.1	159005:161249	-
G12582	NW_020230556.1	72900:74993	+
G12599	NW_020230558.1	164242:165782	+
G12719	NW_020230573.1	7556:9993	-
G12788	NW_020230589.1	25345:28648	-
G12860	NW_020230593.1	485792:489612	+
G12876	NW_020230593.1	653138:655211	+
G12855	NW_020230593.1	464562:466416	-
G12949	NW_020230602.1	234844:237779	-
G13097	NW_020230619.1	55069:55946	+
G13138	NW_020230620.1	319183:319909	+
G13139	NW_020230620.1	320201:321649	-
G13434	NW_020230636.1	75563:78542	+
G13435	NW_020230636.1	127577:131768	+
G13445	NW_020230636.1	705292:706032	-
G13580	NW_020230643.1	553496:563128	+
G13662	NW_020230648.1	1055156:1059117	+
G13744	NW_020230648.1	2298443:2301039	+
G13693	NW_020230648.1	1368197:1372535	-
G13735	NW_020230648.1	1959885:1961653	-
G13736	NW_020230648.1	1962594:1963787	-
G13738	NW_020230648.1	1977040:1979651	-
G13743	NW_020230648.1	2260874:2263737	-
G13753	NW_020230648.1	2363596:2366764	-
G13775	NW_020230649.1	35769:39433	-
G13803	NW_020230649.1	1103699:1105914	-
G13838	NW_020230656.1	211145:214427	-
G13901	NW_020230660.1	707303:710564	+
G13902	NW_020230660.1	710955:713769	+
G13928	NW_020230661.1	895156:895904	-
G14031	NW_020230682.1	41624:46638	+
G14042	NW_020230682.1	182699:185747	+
G14120	NW_020230682.1	964290:964673	+
G14118	NW_020230682.1	955558:955996	-
G14119	NW_020230682.1	959301:959513	-
G14172	NW_020230685.1	126742:129041	-
G14189	NW_020230686.1	420929:422945	+
G14267	NW_020230693.1	192480:196183	+
G14296	NW_020230698.1	466253:468757	+
G14327	NW_020230698.1	1264816:1266825	+
G14359	NW_020230698.1	2341657:2344501	+
G14379	NW_020230699.1	1039300:1044377	+
G14415	NW_020230700.1	802399:808413	-
G14386	NW_020230700.1	100473:103635	-
G14393	NW_020230700.1	206398:210326	-
G14423	NW_020230701.1	17481:20550	+
G14454	NW_020230706.1	369394:373267	-
G14520	NW_020230713.1	1460120:1466458	-
G14594	NW_020230716.1	434483:436857	+
G14568	NW_020230716.1	87538:93351	-
G14645	NW_020230717.1	343669:346999	+
G14655	NW_020230717.1	469368:470989	-
G14701	NW_020230719.1	626331:629263	+
G14833	NW_020230721.1	2286500:2291584	+
G14859	NW_020230721.1	2601567:2605319	+
G14939	NW_020230724.1	1344782:1347854	-

### Sheet: Table S3
Table S3. List of merged gene models
HSAL50 gene model	Replacement gene model in HSAL51
LOC105190148	LOC105190148.LOC105190147
LOC105190147	LOC105190148.LOC105190147
LOC109503815	LOC109503815.LOC105182965
LOC105182965	LOC109503815.LOC105182965
LOC105188080	LOC105188080.LOC105188100
LOC105188100	LOC105188080.LOC105188100
LOC112589173	LOC112589173.LOC112589178
LOC112589178	LOC112589173.LOC112589178
LOC105188517	LOC105188517.LOC112589549
LOC112589549	LOC105188517.LOC112589549
LOC105192249	LOC105192249.LOC105192247
LOC105192247	LOC105192249.LOC105192247
LOC105184512	LOC105184512.LOC109503960
LOC109503960	LOC105184512.LOC109503960
LOC105183171	LOC105183171.LOC105183185
LOC105183185	LOC105183171.LOC105183185
LOC105189993	LOC105189993.LOC112588321
LOC112588321	LOC105189993.LOC112588321
LOC112588339	LOC112588339.LOC112588340
LOC112588340	LOC112588339.LOC112588340
LOC105186726	LOC105186726.LOC105186734
LOC105186734	LOC105186726.LOC105186734
LOC105191586	LOC105191586.LOC105191613
LOC105191613	LOC105191586.LOC105191613
LOC105184495	LOC105184495.LOC105184496
LOC105184496	LOC105184495.LOC105184496
LOC105190506	LOC105190506.LOC105190507
LOC105190507	LOC105190506.LOC105190507
LOC105190655	LOC105190655.LOC105190656
LOC105190656	LOC105190655.LOC105190656
LOC109504553	LOC109504553.LOC109504554
LOC109504554	LOC109504553.LOC109504554
LOC105181544	LOC105181544.LOC105181540
LOC105181540	LOC105181544.LOC105181540
LOC112588794	LOC112588794.LOC112588793
LOC112588793	LOC112588794.LOC112588793
LOC112588796	LOC112588796.LOC105189485
LOC105189485	LOC112588796.LOC105189485
LOC105184598	LOC105184598.LOC105184597
LOC105184597	LOC105184598.LOC105184597
LOC112588975	LOC112588975.LOC112588976
LOC112588976	LOC112588975.LOC112588976
LOC105192444	LOC105192444.LOC105192441
LOC105192441	LOC105192444.LOC105192441
LOC105185770	LOC105185770.LOC105185771
LOC105185771	LOC105185770.LOC105185771
LOC105189046	LOC105189046.LOC105189051
LOC105189051	LOC105189046.LOC105189051
LOC105184284	LOC105184284.LOC105184216
LOC105184216	LOC105184284.LOC105184216
LOC105183941	LOC105183941.LOC109503933
LOC109503933	LOC105183941.LOC109503933
LOC112589259	LOC112589259.LOC105184884
LOC105184884	LOC112589259.LOC105184884
LOC105189819	LOC105189819.LOC112589314
LOC112589314	LOC105189819.LOC112589314
LOC105191800	LOC105191800.LOC105191842
LOC105191842	LOC105191800.LOC105191842
LOC105188663	LOC105188663.LOC109504350
LOC109504350	LOC105188663.LOC109504350
LOC105192304	LOC105192304.LOC105192303
LOC105192303	LOC105192304.LOC105192303
LOC112589365	LOC112589365.LOC112589367
LOC112589367	LOC112589365.LOC112589367
LOC105185856	LOC105185856.LOC105185855
LOC105185855	LOC105185856.LOC105185855
LOC109503739	LOC109503739.LOC105182042
LOC105182042	LOC109503739.LOC105182042
LOC105182287	LOC105182287.LOC105182286
LOC105182286	LOC105182287.LOC105182286
LOC112589629	LOC112589629.LOC105183755
LOC105183755	LOC112589629.LOC105183755
LOC105192608	LOC105192608.LOC105192607
LOC105192607	LOC105192608.LOC105192607
LOC105183483	LOC105183483.LOC105183422
LOC105183422	LOC105183483.LOC105183422
LOC105182666	LOC105182666.LOC112589809
LOC112589809	LOC105182666.LOC112589809
LOC105187262	LOC105187262.LOC105187287
LOC105187287	LOC105187262.LOC105187287
LOC105189695	LOC105189695.LOC105189473
LOC105189473	LOC105189695.LOC105189473
LOC112589860	LOC112589860.LOC105187091
LOC105187091	LOC112589860.LOC105187091
LOC105183722	LOC105183722.LOC105183735
LOC105183735	LOC105183722.LOC105183735
LOC105190574	LOC105190574.LOC112590036
LOC112590036	LOC105190574.LOC112590036
LOC105189676	LOC105189676.LOC112590039
LOC112590039	LOC105189676.LOC112590039
LOC105189744	LOC105189744.LOC112590041
LOC112590041	LOC105189744.LOC112590041
LOC105189747	LOC105189747.LOC105189749.LOC105189747.LOC105189749
LOC105189749	LOC105189747.LOC105189749.LOC105189747.LOC105189749
LOC105189747	LOC105189747.LOC105189749.LOC105189747.LOC105189749
LOC105189749	LOC105189747.LOC105189749.LOC105189747.LOC105189749
LOC105184027	LOC105184027.LOC105184025
LOC105184025	LOC105184027.LOC105184025
LOC112590154	LOC112590154.LOC112590152
LOC112590152	LOC112590154.LOC112590152
LOC105185107	LOC105185107.LOC112590229
LOC112590229	LOC105185107.LOC112590229
LOC105187582	LOC105187582.LOC105187581
LOC105187581	LOC105187582.LOC105187581
LOC105181255	LOC105181255.LOC105181693
LOC105181693	LOC105181255.LOC105181693
LOC105190734	LOC105190734.LOC105190733
LOC105190733	LOC105190734.LOC105190733
LOC105190730	LOC105190730.LOC105190729
LOC105190729	LOC105190730.LOC105190729
LOC105182779	LOC105182779.LOC109503794
LOC109503794	LOC105182779.LOC109503794
LOC105188004	LOC105188004.LOC105188005
LOC105188005	LOC105188004.LOC105188005
LOC105186912	LOC105186912.LOC105186911
LOC105186911	LOC105186912.LOC105186911
